# Detecting anomalies in RNA-seq quantification

**DOI:** 10.1101/541714

**Authors:** Cong Ma, Carl Kingsford

## Abstract

Algorithms to infer isoform expression abundance from RNA-seq have been greatly improved in accuracy during the past ten years. However, due to incomplete reference transcriptomes, mapping errors, incomplete sequencing bias models, or mistakes made by the algorithm, the quantification model sometimes could not explain all aspects of the input read data, and misquantification can occur. Here, we develop a computational method to detect instances where a quantification model could not thoroughly explain the input. Specifically, our approach identifies transcripts where the read coverage has significant deviations from the expectation. We call these transcripts “expression anomalies”, and they represent instances where the quantification estimates may be in doubt. We further develop a method to attribute the cause of anomalies to either the incompleteness of the reference transcriptome or the algorithmic mistakes, and we show that our method precisely detects misquantifications with both causes. By correcting the misquantifications that are labeled as algorithmic mistakes, the number of false predictions of differentially expressed transcripts can be reduced. Applying anomaly detection to 30 GEUVADIS and 16 Human Body Map samples, we detect 103 genes with potential unannotated isoforms. These genes tend to be longer than average, and contain a very long exon near 3′ end that the unannotated isoform excludes. Anomaly detection is a new approach for investigating the expression quantification problem that may find wider use in other areas of genomics.
