## Supplementary Table for "Detecting anomalies in RNA-seq quantification"

# EnsemblID	Gene Symbol	GO term
ENSG00000023318	ERP44	endoplasmic reticulum, endoplasmic reticulum membrane, cell redox homeostasis, protein binding, extracellular region, response to unfolded protein, extracellular exosome, protein folding, neutrophil degranulation, protein disulfide isomerase activity, specific granule lumen, response to endoplasmic reticulum stress, endoplasmic reticulum lumen, endoplasmic reticulum-Golgi intermediate compartment…
ENSG00000065135	GNAI3	cytoplasm, membrane, metal ion binding, nucleus, centrosome, nucleotide binding, G-protein coupled receptor signaling pathway, nucleolus, endoplasmic reticulum membrane, signal transduction, GTPase activity, GTP binding, lysosomal membrane, cell division, plasma membrane, cytoskeleton, protein binding, heterotrimeric G-protein complex, cell cycle, guanyl nucleotide binding, G-protein beta/gamma-s…
ENSG00000066044	ELAVL1	nucleic acid binding, RNA binding, nucleus, cytoplasm, membrane, cytosol, protein homodimerization activity, protein binding, nucleoplasm, protein kinase binding, regulation of stem cell population maintenance, protein homooligomerization, ribonucleoprotein complex, cytoplasmic stress granule, multicellular organism development, mRNA 3'-UTR binding, regulation of mRNA stability, mRNA splicing, vi…
ENSG00000078237	TIGAR	cytosol, nucleus, cytoplasm, hydrolase activity, catalytic activity, dephosphorylation, mitochondrion, protein binding, cellular response to DNA damage stimulus, apoptotic process, mitochondrial outer membrane, autophagy, positive regulation of DNA repair, fructose-2,6-bisphosphate 2-phosphatase activity, response to ischemia, cellular response to hypoxia, intracellular, negative regulation of pr…
ENSG00000082153	BZW1	cytoplasm, RNA binding, membrane, cadherin binding
ENSG00000099800	TIMM13	membrane, protein transport, metal ion binding, mitochondrion, mitochondrial inner membrane, fibrillar center, chaperone-mediated protein transport, mitochondrial intermembrane space, protein targeting to mitochondrion, protein transporter activity, zinc ion binding, sensory perception of sound, protein import into mitochondrial inner membrane, mitochondrial intermembrane space protein transporte…
ENSG00000100216	TOMM22	membrane, integral component of membrane, intracellular protein transport, protein transport, protein transmembrane transport, mitochondrion, mitochondrial outer membrane, protein binding, protein targeting to mitochondrion, protein transmembrane transporter activity, mitochondrial outer membrane translocase complex, protein import into mitochondrial outer membrane, positive regulation of apoptot…
ENSG00000101189	MRGBP	nucleus, regulation of transcription, DNA-templated, chromatin organization, protein binding, regulation of transcription by RNA polymerase II, nucleoplasm, regulation of growth, histone acetylation, NuA4 histone acetyltransferase complex, H4/H2A histone acetyltransferase complex
ENSG00000101558	VAPA	nucleus, membrane, integral component of membrane, endoplasmic reticulum, endoplasmic reticulum membrane, plasma membrane, protein binding, perinuclear region of cytoplasm, cell junction, microtubule binding, Golgi membrane, bicellular tight junction, ER to Golgi vesicle-mediated transport, cadherin binding, nuclear membrane, neutrophil degranulation, positive regulation of I-kappaB kinase/NF-kap…
ENSG00000102144	PGK1	cytoplasm, membrane, nucleotide binding, ATP binding, transferase activity, kinase activity, phosphorylation, glycolytic process, protein binding, membrane raft, chemical synaptic transmission, cytosol, phosphoglycerate kinase activity, extracellular exosome, negative regulation of angiogenesis, epithelial cell differentiation, gluconeogenesis, canonical glycolysis, ADP binding, protein-disulfide…
ENSG00000106244	PDAP1	RNA binding, cytosol, plasma membrane, extracellular region, neutrophil degranulation, signal transduction, ficolin-1-rich granule lumen, cell proliferation
ENSG00000106615	RHEB	cytoplasm, membrane, metal ion binding, nucleotide binding, endoplasmic reticulum, endoplasmic reticulum membrane, signal transduction, GTPase activity, GTP binding, Golgi apparatus, cytosol, protein binding, Golgi membrane, positive regulation of TOR signaling, protein kinase binding, regulation of TOR signaling, positive regulation of oligodendrocyte differentiation, negative regulation of cold…
ENSG00000107738	VSIR	membrane, integral component of membrane, plasma membrane, identical protein binding, positive regulation of gene expression, positive regulation of cell migration, enzyme binding, negative regulation of interferon-gamma production, negative regulation of tumor necrosis factor production, negative regulation of CD4-positive, alpha-beta T cell proliferation, endopeptidase activator activity, negat…
ENSG00000112081	SRSF3	nucleic acid binding, RNA binding, mRNA processing, RNA splicing, mRNA transport, nucleus, cytoplasm, nuclear speck, protein binding, mRNA export from nucleus, nucleoplasm, regulation of alternative mRNA splicing, via spliceosome, sequence-specific mRNA binding, RNA export from nucleus, mRNA 3'-end processing, mRNA splicing, via spliceosome, mRNA cis splicing, via spliceosome, regulation of mRNA …
ENSG00000113575	PPP2CA	negative regulation of epithelial to mesenchymal transition, RNA splicing, nucleus, cytoplasm, membrane, metal ion binding, hydrolase activity, chromosome, cytosol, mitochondrion, phosphoprotein phosphatase activity, cytoskeleton, protein binding, regulation of transcription, DNA-templated, apoptotic process, meiotic cell cycle, protein phosphatase type 2A complex, spindle pole, chromosome, centr…
ENSG00000114446	IFT57	cytoplasm, DNA binding, cytoskeleton, cell projection, protein binding, apoptotic process, Golgi apparatus, cilium, ciliary basal body, intraciliary transport involved in cilium assembly, intraciliary transport particle B, ciliary tip, centrosome, activation of cysteine-type endopeptidase activity involved in apoptotic process, regulation of apoptotic process, neural tube closure, heart looping, …
ENSG00000115091	ACTR3	cytoplasm, membrane, nucleotide binding, ATP binding, actin filament organization, actin binding, cytoskeleton, cell projection, protein binding, Arp2/3 complex-mediated actin nucleation, Arp2/3 protein complex, focal adhesion, establishment or maintenance of cell polarity, asymmetric cell division, meiotic chromosome movement towards spindle pole, meiotic cytokinesis, meiotic cell cycle, spindle…
ENSG00000116120	FARSB	RNA binding, cytoplasm, membrane, translation, nucleotide binding, ATP binding, magnesium ion binding, ligase activity, protein binding, phenylalanine-tRNA ligase activity, aminoacyl-tRNA ligase activity, cytosol, phenylalanyl-tRNA aminoacylation, protein heterotetramerization, phenylalanine-tRNA ligase complex
ENSG00000116161	CACYBP	nucleus, cytoplasm, cytosol, nucleoplasm, protein homodimerization activity, tubulin binding, ubiquitin protein ligase binding, S100 protein binding, protein binding, extracellular exosome, heart development, beta-catenin destruction complex
ENSG00000117899	MESD	endoplasmic reticulum, protein folding, Wnt signaling pathway, molecular_function, cellular_component, phagocytosis, protein localization to cell surface, mesoderm development, positive regulation of skeletal muscle acetylcholine-gated channel clustering, identical protein binding, low-density lipoprotein particle receptor binding, plasma membrane
ENSG00000118363	SPCS2	membrane, integral component of membrane, endoplasmic reticulum, endoplasmic reticulum membrane, organelle membrane, intracellular membrane-bounded organelle, hydrolase activity, peptidase activity, proteolysis, signal peptide processing, signal peptidase complex, protein targeting to ER
ENSG00000119953	SMNDC1	RNA binding, mRNA processing, RNA splicing, nucleus, cytoplasm, nuclear speck, protein binding, spliceosomal complex, apoptotic process, nucleoplasm, RNA splicing, via transesterification reactions, Cajal body, mRNA splicing, via spliceosome
ENSG00000120437	ACAT2	cytoplasm, nucleus, nucleolus, cytosol, transferase activity, catalytic activity, transferase activity, transferring acyl groups, protein binding, transferase activity, transferring acyl groups other than amino-acyl groups, mitochondrion, extracellular exosome, lipid metabolic process, cholesterol biosynthetic process, acetyl-CoA C-acyltransferase activity, fatty acid beta-oxidation, acetyl-CoA C…
ENSG00000120675	DNAJC15	membrane, integral component of membrane, protein transport, mitochondrial inner membrane, mitochondrion, protein binding, positive regulation of ATPase activity, protein import into mitochondrial matrix, ATPase activator activity, presequence translocase-associated import motor, cellular response to starvation, regulation of lipid metabolic process, negative regulation of protein complex assembl…
ENSG00000122068	FYTTD1	intracellular, mRNA binding, mRNA export from nucleus, RNA binding, mRNA transport, nucleus, nuclear speck, nucleoplasm, protein binding
ENSG00000122692	SMU1	mRNA processing, RNA splicing, nucleus, cytoplasm, nuclear speck, protein binding, mRNA splicing, via spliceosome, regulation of alternative mRNA splicing, via spliceosome, U2-type precatalytic spliceosome
ENSG00000124172	ATP5F1E	membrane, hydrolase activity, mitochondrial inner membrane, mitochondrion, ion transport, ATP hydrolysis coupled cation transmembrane transport, proton-transporting ATP synthase activity, rotational mechanism, ATP synthesis coupled proton transport, mitochondrial matrix, ATPase activity, ATP biosynthetic process, proton-transporting ATP synthase complex, catalytic core F(1), transmembrane transpo…
ENSG00000125977	EIF2S2	RNA binding, cytoplasm, translation initiation factor activity, translation, translational initiation, metal ion binding, protein binding, cytosol, transmembrane transport, translation factor activity, RNA binding, eukaryotic translation initiation factor 2 complex, in utero embryonic development, male germ cell proliferation, male gonad development
ENSG00000126067	PSMB2	nucleus, cytoplasm, membrane, nucleoplasm, hydrolase activity, protein binding, peptidase activity, proteolysis, proteasome complex, endopeptidase activity, threonine-type endopeptidase activity, proteolysis involved in cellular protein catabolic process, proteasome core complex, response to organonitrogen compound, response to organic cyclic compound, cytosol, extracellular exosome, proteasomal …
ENSG00000127922	SEM1	mRNA export from nucleus, proteasome assembly, proteasome regulatory particle, lid subcomplex, protein binding, proteasome complex, nucleoplasm, cytosol, protein deubiquitination, post-translational protein modification, double-strand break repair via homologous recombination, integrator complex
ENSG00000131174	COX7B	membrane, integral component of membrane, mitochondrial inner membrane, mitochondrion, proton transmembrane transport, cytochrome-c oxidase activity, electron transport chain, mitochondrial respiratory chain, central nervous system development, respiratory chain complex IV
ENSG00000133639	BTG1	nucleus, cytoplasm, protein binding, regulation of transcription, DNA-templated, negative regulation of cell proliferation, cell migration, enzyme binding, negative regulation of cell growth, transcription coregulator activity, positive regulation of angiogenesis, kinase binding, positive regulation of fibroblast apoptotic process, negative regulation of mitotic cell cycle, positive regulation of…
ENSG00000133935	ERG28	membrane, integral component of membrane, endoplasmic reticulum, endoplasmic reticulum membrane, lipid metabolic process, steroid biosynthetic process, steroid metabolic process, sterol biosynthetic process, molecular_function, biological_process, protein binding, bridging, transport vesicle, ergosterol biosynthetic process
ENSG00000133983	COX16	molecular_function, membrane, integral component of membrane, mitochondrial inner membrane, mitochondrion, integral component of mitochondrial inner membrane, mitochondrial membrane, protein binding, mitochondrial respiratory chain complex IV assembly
ENSG00000134046	MBD2	nucleus, cytosol, nucleoplasm, DNA binding, nuclear chromatin, protein binding, negative regulation of transcription by RNA polymerase II, methyl-CpG binding, methylation-dependent chromatin silencing, protein-containing complex, protein domain specific binding, negative regulation of transcription, DNA-templated, RNA polymerase II distal enhancer sequence-specific DNA binding, RNA polymerase II …
ENSG00000134049	IER3IP1	membrane, integral component of membrane, Golgi apparatus, endoplasmic reticulum, endoplasmic reticulum membrane, ER to Golgi vesicle-mediated transport, COPII-coated ER to Golgi transport vesicle, integral component of Golgi membrane, regulation of fibroblast apoptotic process
ENSG00000134056	MRPS36	translation, mitochondrion, ribosome, structural constituent of ribosome, mitochondrial inner membrane, mitochondrial translational elongation, mitochondrial translational termination, mitochondrial small ribosomal subunit, 2-oxoglutarate metabolic process, mitochondrial oxoglutarate dehydrogenase complex
ENSG00000137714	FDX1	metal ion binding, oxidation-reduction process, mitochondrion, lipid metabolic process, 2 iron, 2 sulfur cluster binding, steroid biosynthetic process, steroid metabolic process, mitochondrial matrix, iron-sulfur cluster binding, electron transfer activity, electron transport chain, cholesterol metabolic process, hormone biosynthetic process, sterol metabolic process, C21-steroid hormone biosynth…
ENSG00000137818	RPLP1	translation, intracellular, structural constituent of ribosome, ribosome, protein binding, translational elongation, focal adhesion, cytoplasmic translation, cytosolic large ribosomal subunit, activation of protein kinase activity, cytosol, translational initiation, nuclear-transcribed mRNA catabolic process, nonsense-mediated decay, ribonucleoprotein complex binding, SRP-dependent cotranslationa…
ENSG00000138175	ARL3	nucleus, cytoplasm, membrane, protein transport, metal ion binding, centrosome, nucleotide binding, GTP binding, Golgi apparatus, intracellular, cell division, cytoskeleton, cell projection, protein binding, cell cycle, Golgi membrane, kidney development, microtubule binding, microtubule organizing center, spindle, midbody, cilium assembly, cilium, extracellular exosome, microtubule cytoskeleton,…
ENSG00000139180	NDUFA9	nucleus, nucleoplasm, oxidation-reduction process, mitochondrion, catalytic activity, protein binding, sodium ion transport, circadian rhythm, mitochondrial matrix, respiratory chain, coenzyme binding, mitochondrial membrane, mitochondrial respiratory chain complex I assembly, NADH dehydrogenase activity, NADH dehydrogenase (ubiquinone) activity, mitochondrial respiratory chain complex I, mitocho…
ENSG00000143106	PSMA5	nucleus, cytoplasm, cytosol, hydrolase activity, protein binding, peptidase activity, proteolysis, proteasome complex, ubiquitin-dependent protein catabolic process, proteasome-mediated ubiquitin-dependent protein catabolic process, endopeptidase activity, threonine-type endopeptidase activity, proteolysis involved in cellular protein catabolic process, proteasome core complex, proteasome core co…
ENSG00000143420	ENSA	cytoplasm, cell division, protein binding, negative regulation of phosphoprotein phosphatase activity, cell cycle, negative regulation of catalytic activity, protein phosphatase regulator activity, regulation of phosphoprotein phosphatase activity, protein phosphatase inhibitor activity, nucleoplasm, signaling receptor binding, mitotic cell cycle, response to nutrient, ion channel inhibitor activ…
ENSG00000145494	NDUFS6	membrane, oxidation-reduction process, mitochondrial inner membrane, mitochondrion, mitochondrial respiratory chain complex I, mitochondrial electron transport, NADH to ubiquinone, respiratory chain, NADH dehydrogenase (ubiquinone) activity, mitochondrial respiratory chain complex I assembly, electron transfer activity, fatty acid metabolic process, muscle contraction, multicellular organism agin…
ENSG00000145592	RPL37	RNA binding, translation, metal ion binding, intracellular, structural constituent of ribosome, ribosome, rRNA binding, cytosolic large ribosomal subunit, cytosol, translational initiation, nuclear-transcribed mRNA catabolic process, nonsense-mediated decay, SRP-dependent cotranslational protein targeting to membrane
ENSG00000146109	ABT1	nucleic acid binding, RNA binding, nucleus, DNA binding, regulation of transcription by RNA polymerase II, transcription by RNA polymerase II, spinal cord motor neuron differentiation, transcription factor complex, protein binding, positive regulation of nucleic acid-templated transcription, nucleolus, transcription coactivator activity, endonucleolytic cleavage in ITS1 to separate SSU-rRNA from …
ENSG00000148690	FRA10AC1	nucleus, protein binding
ENSG00000150977	RILPL2	cytoplasm, protein transport, cytosol, protein dimerization activity, cytoskeleton, cell projection, centrosome, microtubule organizing center, identical protein binding, cilium assembly, ciliary basal body, cilium, dynein light intermediate chain binding, membrane, epithelial cell morphogenesis, small GTPase binding, protein transport from ciliary membrane to plasma membrane
ENSG00000152684	PELO	nucleus, cytoplasm, metal ion binding, hydrolase activity, cell division, nucleic acid phosphodiester bond hydrolysis, protein binding, cell cycle, endonuclease activity, nuclease activity, ribosome binding, translation, ribosome disassembly, endoderm development, cell proliferation, stem cell population maintenance, positive regulation of BMP signaling pathway, chromosome organization, mesenchym…
ENSG00000154473	BUB3	nucleus, nucleoplasm, cell division, chromosome, protein binding, cell cycle, meiotic cell cycle, chromosome segregation, chromosome, centromeric region, kinetochore, condensed chromosome kinetochore, cytosol, ubiquitin binding, mitotic spindle assembly checkpoint, anaphase-promoting complex-dependent catabolic process, attachment of spindle microtubules to kinetochore, protein localization to ki…
ENSG00000157106	SMG1	RNA binding, nucleus, cytoplasm, metal ion binding, nucleotide binding, protein serine/threonine kinase activity, ATP binding, nucleoplasm, transferase activity, kinase activity, phosphorylation, nuclear-transcribed mRNA catabolic process, nonsense-mediated decay, protein binding, DNA repair, cellular response to DNA damage stimulus, mRNA export from nucleus, cytosol, protein kinase activity, pro…
ENSG00000160213	CSTB	intracellular, negative regulation of endopeptidase activity, endopeptidase inhibitor activity, RNA binding, nucleus, cytoplasm, nucleolus, cytosol, extracellular space, extracellular region, cysteine-type endopeptidase inhibitor activity, peptidase inhibitor activity, negative regulation of peptidase activity, extracellular exosome, collagen-containing extracellular matrix, neutrophil degranulat…
ENSG00000160214	RRP1	RNA binding, nucleus, nucleolus, protein binding, rRNA processing, preribosome, large subunit precursor, preribosome, small subunit precursor
ENSG00000161980	POLR3K	nucleic acid binding, nucleus, zinc ion binding, metal ion binding, transcription, DNA-templated, immune system process, innate immune response, nucleolus, defense response to virus, RNA polymerase III complex, DNA-directed 5'-3' RNA polymerase activity, nucleoplasm, cytosol, tRNA 3'-trailer cleavage, transcription by RNA polymerase III, termination of RNA polymerase III transcription
ENSG00000162783	IER5	nucleus, cytoplasm, protein binding, protein phosphatase type 2A complex, identical protein binding, positive regulation of transcription by RNA polymerase II, regulation of cell proliferation, cellular response to heat, positive regulation of cellular response to heat
ENSG00000163956	LRPAP1	endoplasmic reticulum, Golgi apparatus, protein binding, cell surface, heparin binding, endosome, plasma membrane, receptor antagonist activity, low-density lipoprotein particle receptor binding, Golgi lumen, amyloid-beta binding, negative regulation of protein binding, endoplasmic reticulum-Golgi intermediate compartment, cis-Golgi network, positive regulation of amyloid-beta clearance, very-low…
ENSG00000164346	NSA2	RNA binding, nucleus, ribosome biogenesis, nucleolus, rRNA processing, preribosome, large subunit precursor
ENSG00000164587	RPS14	RNA binding, membrane, translation, structural constituent of ribosome, ribosome, protein binding, erythrocyte differentiation, ribosomal small subunit assembly, cytosolic small ribosomal subunit, nucleolus, focal adhesion, maturation of SSU-rRNA from tricistronic rRNA transcript (SSU-rRNA, 5.8S rRNA, LSU-rRNA), negative regulation of transcription by RNA polymerase II, nucleoplasm, cytosol, extr…
ENSG00000165389	SPTSSA	membrane, integral component of membrane, endoplasmic reticulum, endoplasmic reticulum membrane, lipid metabolic process, sphingolipid metabolic process, protein binding, sphingolipid biosynthetic process, serine C-palmitoyltransferase activity, ceramide biosynthetic process, serine C-palmitoyltransferase complex
ENSG00000165775	FUNDC2	nucleus, mitochondrion, autophagy of mitochondrion, integral component of mitochondrial outer membrane, membrane, integral component of membrane
ENSG00000167118	URM1	cytoplasm, tRNA processing, cytosol, protein binding, tRNA wobble uridine modification, protein urmylation, tRNA thio-modification, sulfurtransferase activity
ENSG00000168303	MPLKIP	nucleus, cytoplasm, Golgi apparatus, intracellular membrane-bounded organelle, nucleoplasm, cell division, cytoskeleton, cell cycle, centrosome, microtubule organizing center, midbody, protein binding
ENSG00000169021	UQCRFS1	membrane, integral component of membrane, metal ion binding, oxidoreductase activity, oxidation-reduction process, mitochondrion, mitochondrial inner membrane, 2 iron, 2 sulfur cluster binding, protein binding, respiratory chain, iron-sulfur cluster binding, ubiquinol-cytochrome-c reductase activity, mitochondrial electron transport, ubiquinol to cytochrome c, mitochondrial respiratory chain comp…
ENSG00000169084	DHRSX	oxidoreductase activity, oxidation-reduction process, extracellular region, positive regulation of autophagy
ENSG00000170430	MGMT	negative regulation of apoptotic process, nucleus, membrane, metal ion binding, nucleoplasm, methyltransferase activity, transferase activity, methylation, catalytic activity, DNA binding, DNA repair, cellular response to DNA damage stimulus, methylated-DNA-[protein]-cysteine S-methyltransferase activity, calcium ion binding, DNA dealkylation involved in DNA repair, response to toxic substance, r…
ENSG00000170584	NUDCD2	cytoplasm, chromosome, cytoskeleton, protein binding, spindle pole, microtubule organizing center, unfolded protein binding, chromosome, centromeric region, kinetochore, condensed chromosome kinetochore, protein folding, intracellular, developmental process
ENSG00000170860	LSM3	RNA binding, mRNA processing, RNA splicing, nucleus, protein binding, spliceosomal complex, mRNA splicing, via spliceosome, catalytic step 2 spliceosome, nuclear-transcribed mRNA catabolic process, nucleoplasm, cytosol, P-body, cytoplasmic mRNA processing body assembly, U4/U6 x U5 tri-snRNP complex, exonucleolytic nuclear-transcribed mRNA catabolic process involved in deadenylation-dependent deca…
ENSG00000171612	SLC25A33	membrane, integral component of membrane, mitochondrial inner membrane, mitochondrion, mitochondrial membrane, positive regulation of cell proliferation, mitochondrial transcription, cellular response to insulin stimulus, positive regulation of cell growth, mitochondrion organization, mitochondrial genome maintenance, regulation of mitochondrial membrane potential, regulation of reactive oxygen s…
ENSG00000172115	CYCS	nucleus, metal ion binding, oxidation-reduction process, cytosol, mitochondrion, protein binding, apoptotic process, respiratory chain, protein phosphatase type 2A complex, heme binding, protein dephosphorylation, electron transfer activity, electron transport chain, mitochondrial electron transport, ubiquinol to cytochrome c, mitochondrial intermembrane space, mitochondrion organization, mitocho…
ENSG00000173141	MRPL57	ribosome, mitochondrion, structural constituent of ribosome, mitochondrial translation, translation, mitochondrial ribosome, mitochondrial large ribosomal subunit, mitochondrial inner membrane, mitochondrial translational elongation, mitochondrial translational termination
ENSG00000176171	BNIP3	cellular response to hypoxia, nucleus, cytoplasm, membrane, integral component of membrane, mitochondrion, protein homodimerization activity, protein binding, apoptotic process, mitochondrial outer membrane, nucleoplasm, dendrite, endoplasmic reticulum, identical protein binding, defense response to virus, positive regulation of apoptotic process, mitochondrial membrane, mitochondrial envelope, p…
ENSG00000176407	KCMF1	nucleic acid binding, zinc ion binding, metal ion binding, cytosol, transferase activity, extracellular region, neutrophil degranulation, ficolin-1-rich granule lumen
ENSG00000176410	DNAJC30
ENSG00000177370	TIMM22	membrane, integral component of membrane, protein transport, mitochondrial inner membrane, mitochondrion, protein binding, protein transmembrane transporter activity, protein targeting to mitochondrion, protein import into mitochondrial inner membrane, mitochondrial inner membrane protein insertion complex, mitochondrion targeting sequence binding
ENSG00000177733	HNRNPA0	nucleic acid binding, RNA binding, nucleus, nucleoplasm, inflammatory response, protein kinase binding, response to lipopolysaccharide, ribonucleoprotein complex, mRNA binding, mRNA processing, mRNA splicing, via spliceosome, RNA metabolic process, AU-rich element binding, 3'-UTR-mediated mRNA stabilization
ENSG00000179271	GADD45GIP1	nucleus, mitochondrion, ribosome, protein binding, cell cycle, mitochondrial matrix, viral process, mitochondrial translational elongation, mitochondrial translational termination, mitotic cell cycle arrest
ENSG00000179933	C14orf119	cytosol, mitochondrion
ENSG00000182208	MOB2	nucleus, cytoplasm, metal ion binding, nucleolus, cytosol, protein binding, perinuclear region of cytoplasm, positive regulation of protein phosphorylation, positive regulation of neuron projection development, actin cytoskeleton organization, neuron projection terminus
ENSG00000185088	RPS27L	RNA binding, nucleus, metal ion binding, intracellular, structural constituent of ribosome, translation, ribosome, protein binding, positive regulation of translation, cysteine-type endopeptidase activator activity involved in apoptotic process, activation of cysteine-type endopeptidase activity involved in apoptotic process, intrinsic apoptotic signaling pathway in response to DNA damage by p53 …
ENSG00000185115	NSMCE3	nucleus, cytoplasm, chromosome, protein binding, DNA repair, DNA recombination, cellular response to DNA damage stimulus, chromosome, telomeric region, Smc5-Smc6 complex, nucleoplasm, regulation of growth, positive regulation of protein ubiquitination, cellular response to UV, protein dimerization activity, cellular response to hydroxyurea, cellular response to radiation
ENSG00000188612	SUMO2	RNA binding, nucleus, protein binding, protein sumoylation, SUMO transferase activity, positive regulation of transcription by RNA polymerase II, nucleoplasm, ubiquitin protein ligase binding, PML body, positive regulation of proteasomal ubiquitin-dependent protein catabolic process, protein tag, transcription corepressor binding
ENSG00000189043	NDUFA4	membrane, integral component of membrane, oxidation-reduction process, mitochondrial inner membrane, mitochondrion, proton transmembrane transport, respiratory chain, mitochondrial respiratory chain complex IV, NADH dehydrogenase (ubiquinone) activity, mitochondrial electron transport, NADH to ubiquinone, mitochondrial respiratory chain complex I, protein-containing complex binding, protein bindi…
ENSG00000189227	C15orf61	extracellular region
ENSG00000197756	RPL37A	RNA binding, nucleus, translation, metal ion binding, intracellular, structural constituent of ribosome, ribosome, protein binding, focal adhesion, cytosol, extracellular exosome, translational initiation, nuclear-transcribed mRNA catabolic process, nonsense-mediated decay, SRP-dependent cotranslational protein targeting to membrane, cytosolic large ribosomal subunit
ENSG00000198034	RPS4X	RNA binding, cytoplasm, membrane, translation, intracellular, structural constituent of ribosome, ribosome, cytosolic small ribosomal subunit, multicellular organism development, rRNA binding, positive regulation of translation, focal adhesion, nucleoplasm, cytosol, extracellular exosome, ribonucleoprotein complex, protein binding, positive regulation of cell proliferation, translational initiati…
ENSG00000198898	CAPZA2	membrane, integral component of membrane, actin binding, barbed-end actin filament capping, actin filament capping, F-actin capping protein complex, extracellular region, actin filament binding, cytosol, extracellular exosome, brush border, cortical cytoskeleton, actin cortical patch, innate immune response, actin cytoskeleton organization, antigen processing and presentation of exogenous peptide…
ENSG00000204922	UQCC3	membrane, integral component of membrane, mitochondrial inner membrane, mitochondrion, integral component of mitochondrial inner membrane, mitochondrial respiratory chain complex III assembly, mitochondrial electron transport, ubiquinol to cytochrome c, ATP biosynthetic process, phosphatidic acid binding, cardiolipin binding, cristae formation, mitochondrial respiratory chain complex III
ENSG00000215712	TMEM242	membrane, integral component of membrane, protein binding
ENSG00000225630	MTND2P28
ENSG00000225840	AC010970.1
ENSG00000229833	PET100	membrane, integral component of membrane, mitochondrion, unfolded protein binding, mitochondrial respiratory chain complex IV assembly, integral component of mitochondrial inner membrane
ENSG00000230989	HSBP1	nucleus, transcription corepressor activity, protein binding, identical protein binding, cytoplasm, cytosol, nucleoplasm, cellular heat acclimation, negative regulation of transcription by RNA polymerase II, regulation of cellular response to heat, muscle contraction, endodermal cell differentiation, cytoskeleton
ENSG00000233927	RPS28	RNA binding, cytoplasm, translation, cytoplasmic translation, endoplasmic reticulum, intracellular, structural constituent of ribosome, ribosome, cytosol, protein binding, cytosolic small ribosomal subunit, ribosome biogenesis, rRNA processing, ribosomal small subunit biogenesis, nucleoplasm, extracellular exosome, translational initiation, maturation of SSU-rRNA, nuclear-transcribed mRNA catabol…
ENSG00000242125	SNHG3
ENSG00000243317	STMP1	membrane, integral component of membrane, mitochondrion, mitochondrial membrane
ENSG00000247903	AC024896.1
ENSG00000253719	ATXN7L3B	cytoplasm, protein binding, regulation of gene expression
ENSG00000256537	SMIM10L1
ENSG00000264364	DYNLL2	nucleus, cytoplasm, membrane, motor activity, cytoskeleton, protein binding, microtubule, centrosome, dynein complex, plasma membrane, microtubule-based process, intraciliary transport involved in cilium assembly, cilium, ciliary tip, cytosol, dynein light intermediate chain binding, antigen processing and presentation of exogenous peptide antigen via MHC class II, ER to Golgi vesicle-mediated tr…
ENSG00000265808	SEC22B	membrane, integral component of membrane, protein transport, vesicle-mediated transport, endoplasmic reticulum, endoplasmic reticulum membrane, Golgi apparatus, protein binding, melanosome, ER to Golgi vesicle-mediated transport, endoplasmic reticulum-Golgi intermediate compartment, ER to Golgi transport vesicle membrane, retrograde vesicle-mediated transport, Golgi to ER, Golgi membrane, SNAP re…
ENSG00000266472	MRPS21	RNA binding, translation, structural constituent of ribosome, ribosome, mitochondrion, mitochondrial translation, mitochondrial inner membrane, mitochondrial translational elongation, mitochondrial translational termination, mitochondrial small ribosomal subunit
ENSG00000272047	GTF2H5	nucleus, regulation of transcription, DNA-templated, protein binding, DNA repair, cellular response to DNA damage stimulus, nucleotide-excision repair, core TFIIH complex, nucleoplasm, transcription by RNA polymerase II, transcription elongation from RNA polymerase II promoter, 7-methylguanosine mRNA capping, transcription initiation from RNA polymerase II promoter, transcription initiation from …
ENSG00000276180	HIST1H4I	RNA binding, nucleus, membrane, DNA binding, protein heterodimerization activity, nucleosome assembly, nucleosome, chromosome, protein binding, DNA-templated transcription, initiation, extracellular region, nucleoplasm, extracellular exosome, cellular protein metabolic process, protein-containing complex, nuclear chromosome, telomeric region, CENP-A containing nucleosome assembly, protein domain …
